# Speedy benthi: Elongated photoperiods reduce generation times of the model plant species *Nicotiana benthamiana*

**DOI:** 10.1101/2024.01.18.576090

**Authors:** Matthew Castle, Daniel Lüdke

## Abstract

*Nicotiana benthamiana* is increasingly gaining prominence as a model plant species with recently published high-quality genome assemblies, which will further enable forward and reverse genetic approaches (Bally et al., 2018; Derevnina et al., 2019; Kourelis et al., 2019; Ranawaka et al., 2023; Vollheyde et al., 2023). However, the generation time of *N. benthamiana* poses a bottleneck in the creation of mutant and transgenic plant lines. Speed breeding (SB), by extended photoperiods and adjustments to growth parameters, is an efficient way to reduce generation times for many crop and model plant species (Ghosh et al., 2018; Watson et al., 2018; Hickey et al., 2019; Varshney et al., 2021). We hypothesized that an extended photoperiod could reduce the seed to seed generation time of *N. benthamiana*. We tested this hypothesis by comparing generation times under SB conditions to traditionally used photoperiods in growth chambers and green house settings. We found that a 22h photoperiod reduced the generation time of *N. benthamiana* by approximately 2 weeks (16-22%). Fertilization in combination with a far-red light spectrum did not yield a further reduction in generation time when combined with SB conditions. Our findings further contribute to the establishment of *N. benthamiana* as an important model organism for plant research.
