## Supplemental Data 1 for "Speedy benthi: Elongated photoperiods reduce generation times of the model plant species *Nicotiana benthamiana*"

### Sheet: Chamber Info
Chamber	Lights	Temperature	Humidity	Watering
Hettich PRC 3200WL	Hettich LED 400 µMol	22 degrees	80 percent	automatic 10 min, flooding

### Sheet: Representative Spectrum (NB_SB)
Model Name	MK350S
Serial Number	214M0241
Time	2023/12/04_12:49:19
Memo
I-Time	31
x	0.381046
y	0.375032
u'	0.226197
v'	0.500912
CCT	3970
LUX	14513.3
LambdaD	479
Duv	-0.000987
dx	-0.000736
dy	-0.002558
du	0.000541
dv	-0.001239
Purity	0.199051
fc	1348.82
CRI	95.2502
R1	96.2836
R2	97.6251
R3	96.3558
R4	94.9171
R5	94.5703
R6	93.9307
R7	96.1678
R8	92.1514
R9	81.3548
R10	92.1258
R11	94.4025
R12	72.9106
R13	97.0009
R14	97.6339
R15	95.0222
LambdaP	454
LambdaPValue	254.292
PPF	232.211
PPF-UV	0.286475
PPF-B	38.5291
PPF-G	89.9544
PPF-R	103.193
PPF-NIR	19.3708
CQS	93.1342
S/P	1.8005
GAI	78.305
X	14746.1
Y	14513.3
Z	9439.49
TLCI	96.3178
380nm	0.022407
381nm	0.022016
382nm	0.021633
383nm	0.021261
384nm	0.020413
385nm	0.019069
386nm	0.018125
387nm	0.01743
388nm	0.016803
389nm	0.0162
390nm	0.0159
391nm	0.015643
392nm	0.015563
393nm	0.015471
394nm	0.015299
395nm	0.015092
396nm	0.014791
397nm	0.01457
398nm	0.014477
399nm	0.014404
400nm	0.014349
401nm	0.014465
402nm	0.014671
403nm	0.015057
404nm	0.015492
405nm	0.015965
406nm	0.016432
407nm	0.016714
408nm	0.017055
409nm	0.017673
410nm	0.018278
411nm	0.018856
412nm	0.019678
413nm	0.020805
414nm	0.021976
415nm	0.023178
416nm	0.024962
417nm	0.02698
418nm	0.029822
419nm	0.03281
420nm	0.036238
421nm	0.039834
422nm	0.044588
423nm	0.049623
424nm	0.055458
425nm	0.061972
426nm	0.069513
427nm	0.07817
428nm	0.087792
429nm	0.099306
430nm	0.111727
431nm	0.126322
432nm	0.141407
433nm	0.159804
434nm	0.17873
435nm	0.201111
436nm	0.224817
437nm	0.252671
438nm	0.283451
439nm	0.318892
440nm	0.358923
441nm	0.403023
442nm	0.454206
443nm	0.508796
444nm	0.569643
445nm	0.631854
446nm	0.696294
447nm	0.760352
448nm	0.820949
449nm	0.877634
450nm	0.923238
451nm	0.960545
452nm	0.985701
453nm	0.998056
454nm	1
455nm	0.987244
456nm	0.968135
457nm	0.937044
458nm	0.903772
459nm	0.863303
460nm	0.823322
461nm	0.786452
462nm	0.75074
463nm	0.71779
464nm	0.687434
465nm	0.660285
466nm	0.636034
467nm	0.613716
468nm	0.592904
469nm	0.572585
470nm	0.552212
471nm	0.531868
472nm	0.512009
473nm	0.49258
474nm	0.474653
475nm	0.458004
476nm	0.443431
477nm	0.431217
478nm	0.421006
479nm	0.413936
480nm	0.4082
481nm	0.405728
482nm	0.403859
483nm	0.405197
484nm	0.406783
485nm	0.409423
486nm	0.412709
487nm	0.417159
488nm	0.422002
489nm	0.4272
490nm	0.434183
491nm	0.441959
492nm	0.451065
493nm	0.460435
494nm	0.471303
495nm	0.482138
496nm	0.49285
497nm	0.504048
498nm	0.51605
499nm	0.527722
500nm	0.539128
501nm	0.546208
502nm	0.551675
503nm	0.560614
504nm	0.569873
505nm	0.578674
506nm	0.587202
507nm	0.594971
508nm	0.60277
509nm	0.610609
510nm	0.618323
511nm	0.625963
512nm	0.633395
513nm	0.64078
514nm	0.647569
515nm	0.654237
516nm	0.660378
517nm	0.666181
518nm	0.671418
519nm	0.677297
520nm	0.683674
521nm	0.690046
522nm	0.696416
523nm	0.701593
524nm	0.706756
525nm	0.712248
526nm	0.717475
527nm	0.722114
528nm	0.726932
529nm	0.731935
530nm	0.736145
531nm	0.739974
532nm	0.744591
533nm	0.74931
534nm	0.753478
535nm	0.757517
536nm	0.761133
537nm	0.764637
538nm	0.76799
539nm	0.771008
540nm	0.773816
541nm	0.777236
542nm	0.780803
543nm	0.783932
544nm	0.787115
545nm	0.790519
546nm	0.793652
547nm	0.796364
548nm	0.798997
549nm	0.801575
550nm	0.803578
551nm	0.805429
552nm	0.806526
553nm	0.807724
554nm	0.809346
555nm	0.810888
556nm	0.812309
557nm	0.813629
558nm	0.814885
559nm	0.815734
560nm	0.816504
561nm	0.817606
562nm	0.818754
563nm	0.82004
564nm	0.821091
565nm	0.821862
566nm	0.822657
567nm	0.823464
568nm	0.823728
569nm	0.824008
570nm	0.82497
571nm	0.825907
572nm	0.826792
573nm	0.82756
574nm	0.828233
575nm	0.829195
576nm	0.83024
577nm	0.831192
578nm	0.832264
579nm	0.833741
580nm	0.835367
581nm	0.837169
582nm	0.839045
583nm	0.840954
584nm	0.843055
585nm	0.845223
586nm	0.847664
587nm	0.850113
588nm	0.852576
589nm	0.85513
590nm	0.857737
591nm	0.860735
592nm	0.863795
593nm	0.866904
594nm	0.869955
595nm	0.872902
596nm	0.876192
597nm	0.879701
598nm	0.883003
599nm	0.886228
600nm	0.889095
601nm	0.891998
602nm	0.894961
603nm	0.897942
604nm	0.900935
605nm	0.904204
606nm	0.907537
607nm	0.91102
608nm	0.914295
609nm	0.917245
610nm	0.919762
611nm	0.922047
612nm	0.923476
613nm	0.924805
614nm	0.926039
615nm	0.927132
616nm	0.928052
617nm	0.928573
618nm	0.928937
619nm	0.928839
620nm	0.928803
621nm	0.928957
622nm	0.92929
623nm	0.929776
624nm	0.92969
625nm	0.929406
626nm	0.928455
627nm	0.926124
628nm	0.921515
629nm	0.918989
630nm	0.917503
631nm	0.915912
632nm	0.914123
633nm	0.911827
634nm	0.909561
635nm	0.907316
636nm	0.904136
637nm	0.90067
638nm	0.896531
639nm	0.892343
640nm	0.88811
641nm	0.883656
642nm	0.879092
643nm	0.87417
644nm	0.868895
645nm	0.863249
646nm	0.857266
647nm	0.85116
648nm	0.844771
649nm	0.838139
650nm	0.83123
651nm	0.823875
652nm	0.816391
653nm	0.808814
654nm	0.800976
655nm	0.792836
656nm	0.784681
657nm	0.776494
658nm	0.768135
659nm	0.759402
660nm	0.750262
661nm	0.740892
662nm	0.731485
663nm	0.722148
664nm	0.712298
665nm	0.701965
666nm	0.692414
667nm	0.6828
668nm	0.672509
669nm	0.662307
670nm	0.652172
671nm	0.641686
672nm	0.631121
673nm	0.62043
674nm	0.609763
675nm	0.599112
676nm	0.588629
677nm	0.578398
678nm	0.56859
679nm	0.558729
680nm	0.548739
681nm	0.537861
682nm	0.527337
683nm	0.517193
684nm	0.507193
685nm	0.497155
686nm	0.486913
687nm	0.476739
688nm	0.466608
689nm	0.457444
690nm	0.448281
691nm	0.439116
692nm	0.430035
693nm	0.420976
694nm	0.411885
695nm	0.402634
696nm	0.393248
697nm	0.38443
698nm	0.375813
699nm	0.367519
700nm	0.359476
701nm	0.351519
702nm	0.343516
703nm	0.335596
704nm	0.327748
705nm	0.319851
706nm	0.311999
707nm	0.304237
708nm	0.296732
709nm	0.289385
710nm	0.282409
711nm	0.275826
712nm	0.269523
713nm	0.262969
714nm	0.256534
715nm	0.25026
716nm	0.243805
717nm	0.237528
718nm	0.231824
719nm	0.226127
720nm	0.220537
721nm	0.215655
722nm	0.210525
723nm	0.205201
724nm	0.200218
725nm	0.195282
726nm	0.190407
727nm	0.185906
728nm	0.181429
729nm	0.176885
730nm	0.171912
731nm	0.167091
732nm	0.163342
733nm	0.159378
734nm	0.155348
735nm	0.151664
736nm	0.14787
737nm	0.144008
738nm	0.140569
739nm	0.136975
740nm	0.133221
741nm	0.12924
742nm	0.126024
743nm	0.123867
744nm	0.121375
745nm	0.118481
746nm	0.114959
747nm	0.112274
748nm	0.109666
749nm	0.106881
750nm	0.104528
751nm	0.102012
752nm	0.098813
753nm	0.096834
754nm	0.095127
755nm	0.093152
756nm	0.091426
757nm	0.08965
758nm	0.087468
759nm	0.085073
760nm	0.082633
761nm	0.080284
762nm	0.078421
763nm	0.076745
764nm	0.075136
765nm	0.073774
766nm	0.072465
767nm	0.071093
768nm	0.069986
769nm	0.068704
770nm	0.066881
771nm	0.065844
772nm	0.064704
773nm	0.063091
774nm	0.061743
775nm	0.060782
776nm	0.060318
777nm	0.059902
778nm	0.059087
779nm	0.057867
780nm	0.057492
