## Supplemental Data 3 for "Speedy benthi: Elongated photoperiods reduce generation times of the model plant species *Nicotiana benthamiana*"

### Sheet: Sheet1
0.5g of Osmocote Bloom and 0.5g of Gypsum added to each pod of soil
Osmocote Bloom		2-3mths		%		grams in 0.5g
Total N				13		0.065
Nitrate Nitrogen (N-NO3)				5.2		0.026
Ammoniacal Nitrogen (N-NH4)				6.9		0.0345
Urea formaldehyde (N-MU)				0.9		0.0045
						0
Phosphorus Pentoxide				7		0.035
Water Soluble (P2O5)				5		0.025
						0
Potassium Oxide				18		0.09
Water Soluble (K2O)				18		0.09
						0
Magnesium Oxide				1.5		0.0075
Water Soluble (MgO)				1		0.005
						0
Sulphur trioxide				20.7		0.1035
						0
Boron				0.0018		9e-06
Water Soluble				0.00016		8e-07
						0
Copper				0.052		0.00026
Water Soluble				0.052		0.00026
						0
Iron				0.35		0.00175
Iron EDTA				0.07		0.00035
						0
Manganese				0.05		0.00025
						0
Molybdenum				0.0017		8.5e-06
Water Soluble				0.012		6e-05
						0
Zinc				0.021		0.000105
Gypsum				%		grams in 0.5g
Calcium				29.4		0.147
Sulphur				23.5		0.1175
