## Supplemental Data 4 for "Speedy benthi: Elongated photoperiods reduce generation times of the model plant species *Nicotiana benthamiana*"

### Sheet: Representative Spectrum (CR_FR)
Model Name	MK350S
Serial Number	214M0241
Time	2023/12/04_12:50:14
Memo
I-Time	31
x	0.377983
y	0.373684
u'	0.224714
v'	0.499857
CCT	4045
LUX	14672
LambdaD	479
Duv	-0.000723
dx	-0.000508
dy	-0.00185
du	0.000405
dv	-0.000898
Purity	0.189046
fc	1363.57
CRI	93.2597
R1	93.8636
R2	95.6806
R3	95.2864
R4	93.0573
R5	93.2454
R6	92.2575
R7	94.1859
R8	88.5008
R9	71.971
R10	88.355
R11	92.4234
R12	76.9154
R13	94.3431
R14	97.5304
R15	92.9661
LambdaP	452
LambdaPValue	260.026
PPF	234.193
PPF-UV	0.295813
PPF-B	39.4515
PPF-G	91.3438
PPF-R	102.828
PPF-NIR	28.1387
CQS	92.9399
S/P	1.81086
GAI	79.4394
X	14840.8
Y	14672.1
Z	9750.33
TLCI	96.0499
380nm	0.021805
381nm	0.021332
382nm	0.021012
383nm	0.020962
384nm	0.020391
385nm	0.019276
386nm	0.018444
387nm	0.017789
388nm	0.017311
389nm	0.016894
390nm	0.016608
391nm	0.016341
392nm	0.016076
393nm	0.015813
394nm	0.015559
395nm	0.015279
396nm	0.014926
397nm	0.014714
398nm	0.014723
399nm	0.014644
400nm	0.014482
401nm	0.014597
402nm	0.014861
403nm	0.015402
404nm	0.016019
405nm	0.016512
406nm	0.017005
407nm	0.017714
408nm	0.018344
409nm	0.018603
410nm	0.019158
411nm	0.020369
412nm	0.021449
413nm	0.022364
414nm	0.023709
415nm	0.025365
416nm	0.027836
417nm	0.030633
418nm	0.033576
419nm	0.036545
420nm	0.040811
421nm	0.045258
422nm	0.050879
423nm	0.056847
424nm	0.063807
425nm	0.071502
426nm	0.08031
427nm	0.090353
428nm	0.101463
429nm	0.114587
430nm	0.128675
431nm	0.145155
432nm	0.162172
433nm	0.182938
434nm	0.204371
435nm	0.230347
436nm	0.257844
437nm	0.290099
438nm	0.325824
439nm	0.367078
440nm	0.413338
441nm	0.464038
442nm	0.520567
443nm	0.579901
444nm	0.643217
445nm	0.707399
446nm	0.769199
447nm	0.829858
448nm	0.882424
449nm	0.930116
450nm	0.964006
451nm	0.988722
452nm	1
453nm	0.998798
454nm	0.987446
455nm	0.964062
456nm	0.935478
457nm	0.898284
458nm	0.859522
459nm	0.818214
460nm	0.777698
461nm	0.741949
462nm	0.707749
463nm	0.677248
464nm	0.648872
465nm	0.623123
466nm	0.599628
467nm	0.577636
468nm	0.557143
469nm	0.53714
470nm	0.516749
471nm	0.496417
472nm	0.477488
473nm	0.45919
474nm	0.443098
475nm	0.42845
476nm	0.416145
477nm	0.406301
478nm	0.398545
479nm	0.393578
480nm	0.389796
481nm	0.389055
482nm	0.388869
483nm	0.391381
484nm	0.394142
485nm	0.397953
486nm	0.402333
487nm	0.407737
488nm	0.413598
489nm	0.419872
490nm	0.427516
491nm	0.435768
492nm	0.445999
493nm	0.456583
494nm	0.46827
495nm	0.479937
496nm	0.491532
497nm	0.503358
498nm	0.515563
499nm	0.527715
500nm	0.539824
501nm	0.547374
502nm	0.553224
503nm	0.56187
504nm	0.570796
505nm	0.579609
506nm	0.588185
507nm	0.596098
508nm	0.604037
509nm	0.612009
510nm	0.619773
511nm	0.627414
512nm	0.635029
513nm	0.642638
514nm	0.649231
515nm	0.655751
516nm	0.661956
517nm	0.667763
518nm	0.672903
519nm	0.67865
520nm	0.684865
521nm	0.691178
522nm	0.697523
523nm	0.703219
524nm	0.708751
525nm	0.713427
526nm	0.718195
527nm	0.723166
528nm	0.727805
529nm	0.732103
530nm	0.73642
531nm	0.740746
532nm	0.74523
533nm	0.749716
534nm	0.753696
535nm	0.757669
536nm	0.761616
537nm	0.765304
538nm	0.768638
539nm	0.771741
540nm	0.774699
541nm	0.778096
542nm	0.781599
543nm	0.784519
544nm	0.787486
545nm	0.790647
546nm	0.793427
547nm	0.79562
548nm	0.79756
549nm	0.799327
550nm	0.801241
551nm	0.803193
552nm	0.804357
553nm	0.805523
554nm	0.806719
555nm	0.807884
556nm	0.809002
557nm	0.80982
558nm	0.810447
559nm	0.811219
560nm	0.812012
561nm	0.812492
562nm	0.812995
563nm	0.813574
564nm	0.814162
565nm	0.81476
566nm	0.815021
567nm	0.815116
568nm	0.815573
569nm	0.816024
570nm	0.816061
571nm	0.816347
572nm	0.81714
573nm	0.817785
574nm	0.818312
575nm	0.818791
576nm	0.819258
577nm	0.819832
578nm	0.820541
579nm	0.821702
580nm	0.822915
581nm	0.824188
582nm	0.82568
583nm	0.827269
584nm	0.828909
585nm	0.830606
586nm	0.832572
587nm	0.834677
588nm	0.836989
589nm	0.839208
590nm	0.841374
591nm	0.843656
592nm	0.845931
593nm	0.848047
594nm	0.850405
595nm	0.853185
596nm	0.855849
597nm	0.858439
598nm	0.86117
599nm	0.863921
600nm	0.866642
601nm	0.869363
602nm	0.872086
603nm	0.874961
604nm	0.877931
605nm	0.880853
606nm	0.88383
607nm	0.887224
608nm	0.890272
609nm	0.892778
610nm	0.894905
611nm	0.896829
612nm	0.898253
613nm	0.899542
614nm	0.900424
615nm	0.901184
616nm	0.901796
617nm	0.902131
618nm	0.902358
619nm	0.902748
620nm	0.903067
621nm	0.903182
622nm	0.903375
623nm	0.903635
624nm	0.903495
625nm	0.903236
626nm	0.90269
627nm	0.900612
628nm	0.896005
629nm	0.893581
630nm	0.892247
631nm	0.890169
632nm	0.888191
633nm	0.886521
634nm	0.883863
635nm	0.880515
636nm	0.877434
637nm	0.874211
638nm	0.870354
639nm	0.866249
640nm	0.861923
641nm	0.8575
642nm	0.853024
643nm	0.848377
644nm	0.843377
645nm	0.838007
646nm	0.832221
647nm	0.826228
648nm	0.819546
649nm	0.81282
650nm	0.806044
651nm	0.79853
652nm	0.790919
653nm	0.783926
654nm	0.776574
655nm	0.768805
656nm	0.76086
657nm	0.752751
658nm	0.743892
659nm	0.73544
660nm	0.72743
661nm	0.718566
662nm	0.70943
663nm	0.699858
664nm	0.690353
665nm	0.680909
666nm	0.671601
667nm	0.66227
668nm	0.652778
669nm	0.642959
670nm	0.632895
671nm	0.623079
672nm	0.613129
673nm	0.602793
674nm	0.592883
675nm	0.583205
676nm	0.573251
677nm	0.563517
678nm	0.554154
679nm	0.544702
680nm	0.535185
681nm	0.525403
682nm	0.515778
683nm	0.506323
684nm	0.496563
685nm	0.486979
686nm	0.478139
687nm	0.469576
688nm	0.461186
689nm	0.453457
690nm	0.445596
691nm	0.437517
692nm	0.4297
693nm	0.422115
694nm	0.415364
695nm	0.407899
696nm	0.399834
697nm	0.393024
698nm	0.386458
699nm	0.380213
700nm	0.374341
701nm	0.368678
702nm	0.3635
703nm	0.358535
704nm	0.353757
705nm	0.349455
706nm	0.345214
707nm	0.341025
708nm	0.337421
709nm	0.334131
710nm	0.331464
711nm	0.329385
712nm	0.327728
713nm	0.32641
714nm	0.325486
715nm	0.325101
716nm	0.325004
717nm	0.325099
718nm	0.325573
719nm	0.326323
720nm	0.327395
721nm	0.329841
722nm	0.332648
723nm	0.335738
724nm	0.3382
725nm	0.340937
726nm	0.34404
727nm	0.346192
728nm	0.348078
729nm	0.349685
730nm	0.349774
731nm	0.348942
732nm	0.346434
733nm	0.342072
734nm	0.336526
735nm	0.329168
736nm	0.320107
737nm	0.309704
738nm	0.297236
739nm	0.283747
740nm	0.269202
741nm	0.254384
742nm	0.239738
743nm	0.225344
744nm	0.211635
745nm	0.198137
746nm	0.184864
747nm	0.173065
748nm	0.161997
749nm	0.151891
750nm	0.143128
751nm	0.135001
752nm	0.127628
753nm	0.121138
754nm	0.115129
755nm	0.109743
756nm	0.105306
757nm	0.101077
758nm	0.096516
759nm	0.092782
760nm	0.089401
761nm	0.086226
762nm	0.083047
763nm	0.079971
764nm	0.077201
765nm	0.07578
766nm	0.074443
767nm	0.072229
768nm	0.071091
769nm	0.069804
770nm	0.067555
771nm	0.066098
772nm	0.064624
773nm	0.062829
774nm	0.061749
775nm	0.061151
776nm	0.061103
777nm	0.060131
778nm	0.058974
779nm	0.057686
780nm	0.05692
