## Supplemental Dataset 1 for "Speedy benthi: Elongated photoperiods reduce generation times of the model plant species *Nicotiana benthamiana*"

### Sheet: Figure1_NB_SB
Date	dpp	condition	height
20230822	63	SB	62
20230822	63	SB	61
20230823	64	SB	64.5
20230823	64	SB	64.5
20230823	64	SB	61.5
20230823	64	SB	59.5
20230823	64	SB	64.5
20230823	64	SB	65
20230824	65	SB	63.5
20230824	65	SB	58
20230824	65	SB	58.5
20230824	65	SB	64.5
20230824	65	SB	63
20230824	65	SB	61
20230824	65	SB	62.5
20230825	66	SB	58.5
20230825	66	SB	61.5
20230825	66	SB	59.5
20230825	66	SB	60.5
20230825	66	SB	55.5
20230825	66	SB	64.5
20230825	66	SB	61
20230825	66	SB	60
20230826	67	SB	60.5
20230826	67	SB	58
20230826	67	SB	65
20230826	67	SB	58
20230826	67	SB	57
20230826	67	SB	56
20230826	67	SB	62
20230826	67	SB	63.5
20230826	67	SB	60.5
20230826	67	SB	56.5
20230826	67	SB	63
20230826	67	SB	63.5
20230826	67	SB	61.5
20230826	67	SB	60.5
20230827	68	SB	60.5
20230827	68	SB	60
20230827	68	SB	65.5
20230827	68	SB	58
20230827	68	SB	58.5
20230827	68	SB	63
20230827	68	SB	58.5
20230827	68	SB	66
20230827	68	SB	58
20230828	69	SB	65
20230828	69	SB	60.5
20230828	69	SB	64.5
20230828	69	SB	59.5
20230828	69	SB	60
20230828	69	SB	61
20230828	69	SB	63.5
20230828	69	SB	61.5
20230828	69	SB	57.5
20230828	69	SB	58
20230828	69	SB	60
20230828	69	SB	64
20230828	69	SB	66
20230828	69	SB	66.5
20230828	69	SB	63
20230828	69	SB	59
20230828	69	SB	64
20230828	69	SB	63
20230828	69	SB	63.5
20230828	69	SB	66
20230828	69	SB	59
20230829	70	SB	61
20230829	70	SB	65
20230829	70	SB	65.5
20230829	70	SB	64
20230829	70	SB	59.5
20230829	70	SB	65.5
20230829	70	SB	61
20230830	71	SB	64
20230830	71	SB	66.5
20230830	71	SB	64.5
20230830	71	SB	63
20230830	71	SB	67
20230830	71	SB	58.5
20230831	72	SB	60
20230902	74	NB	55
20230902	74	NB	56
20230902	74	NB	56.5
20230902	74	NB	61
20230902	74	NB	60.5
20230902	74	NB	53.5
20230903	75	NB	56
20230903	75	NB	63
20230903	75	NB	59.5
20230903	75	NB	59
20230904	76	NB	58
20230904	76	NB	57
20230904	76	NB	60
20230904	76	NB	59
20230904	76	NB	56
20230904	76	NB	56.5
20230904	76	NB	56
20230904	76	NB	54
20230904	76	NB	61
20230904	76	NB	54
20230905	77	NB	54
20230905	77	NB	58
20230905	77	NB	60
20230905	77	NB	59
20230905	77	NB	56
20230905	77	NB	60
20230905	77	NB	59
20230905	77	NB	59
20230905	77	NB	60
20230905	77	NB	59
20230905	77	NB	54
20230906	78	NB	60
20230906	78	NB	59
20230906	78	NB	60
20230906	78	NB	60
20230907	79	NB	54
20230907	79	NB	60
20230907	79	NB	57
20230907	79	NB	60
20230907	79	NB	57
20230907	79	NB	58
20230907	79	NB	57
20230907	79	NB	54
20230907	79	NB	59
20230908	80	NB	54
20230908	80	NB	53
20230908	80	NB	60
20230908	80	NB	59
20230908	80	NB	57
20230908	80	NB	59
20230908	80	NB	57
20230908	80	NB	58
20230908	80	NB	58
20230908	80	NB	59
20230908	80	NB	56
20230908	80	NB	59
20230909	81	NB	61
20230909	81	NB	60
20230909	81	NB	61.5
20230909	81	NB	59
20230909	81	NB	59.5
20230909	81	NB	60
20230909	81	NB	56
20230910	82	NB	64
20230910	82	NB	60
20230910	82	NB	66
20230910	82	NB	59.5
20230910	82	NB	60
20230910	82	NB	62.5
20230910	82	NB	60
20230911	83	NB	58
20230911	83	NB	53
20230911	83	NB	61
20230911	83	NB	63
20230911	83	NB	60.5
20230911	83	NB	56
20230911	83	NB	57
20230911	83	NB	59.5
20230911	83	NB	60.5
20230909	81	GH	91
20230909	81	GH	98
20230909	81	GH	96.5
20230909	81	GH	104
20230910	82	GH	92
20230910	82	GH	88
20230910	82	GH	99
20230911	83	GH	94
20230911	83	GH	105.5
20230911	83	GH	92
20230911	83	GH	103
20230911	83	GH	92.5
20230911	83	GH	104.5
20230911	83	GH	106
20230911	83	GH	109
20230911	83	GH	104.5
20230912	84	GH	101
20230912	84	GH	102
20230912	84	GH	96
20230914	86	GH	94

### Sheet: Figure2_CR_FR_CN_FN
Date	dpp	condition	height
20231120	65	CR	59
20231120	65	CR	60.5
20231120	65	CR	60
20231120	65	CR	61
20231122	67	CR	59
20231122	67	CR	61
20231122	67	CR	61
20231122	67	CR	57
20231123	68	CR	64
20231123	68	CR	61
20231123	68	CR	63
20231123	68	CR	60
20231123	68	CR	62
20231123	68	CR	58
20231124	69	CR	63
20231124	69	CR	65
20231124	69	CR	63.5
20231124	69	CR	61
20231124	69	CR	60.5
20231125	70	CR	66
20231125	70	CR	62.5
20231125	70	CR	61.5
20231125	70	CR	63.5
20231125	70	CR	64.5
20231126	71	CR	64
20231126	71	CR	63
20231126	71	CR	64.5
20231126	71	CR	66
20231126	71	CR	60.5
20231126	71	CR	61.5
20231127	72	CR	64.5
20231127	72	CR	63.5
20231127	72	CR	62.5
20231128	73	CR	65
20231128	73	CR	61
20231129	74	CR	64.5
20231201	75	CR	61
20231201	75	CR	59
20231201	75	CR	62
20231202	76	CR	64.5
20231120	65	FR	68
20231122	67	FR	66
20231123	68	FR	65
20231123	68	FR	70
20231123	68	FR	70
20231123	68	FR	68
20231123	68	FR	69
20231123	68	FR	69
20231123	68	FR	71.5
20231124	69	FR	66
20231124	69	FR	67
20231124	69	FR	69
20231124	69	FR	71
20231124	69	FR	67
20231124	69	FR	68
20231125	70	FR	66
20231125	70	FR	65.5
20231125	70	FR	67
20231125	70	FR	70.5
20231125	70	FR	69
20231125	70	FR	69.5
20231126	71	FR	66.5
20231126	71	FR	69
20231126	71	FR	70
20231126	71	FR	66.5
20231126	71	FR	65.5
20231126	71	FR	66.5
20231126	71	FR	66
20231127	72	FR	66
20231127	72	FR	67
20231127	72	FR	69
20231127	72	FR	69.5
20231128	73	FR	65.5
20231128	73	FR	68
20231129	74	FR	64
20231129	74	FR	65.5
20231129	74	FR	68
20231129	74	FR	66.5
20231129	74	FR	67
20231130	75	FR	65.5
20231124	69	CN	60
20231124	69	CN	59
20231125	70	CN	60
20231125	70	CN	59
20231125	70	CN	58.5
20231126	71	CN	61.5
20231126	71	CN	59
20231127	72	CN	59.5
20231127	72	CN	59.5
20231127	72	CN	61
20231128	73	CN	57
20231128	73	CN	57.5
20231128	73	CN	60.5
20231128	73	CN	55
20231128	73	CN	59.5
20231129	74	CN	57
20231129	74	CN	61.5
20231130	75	CN	56
20231201	76	CN	58.5
20231202	77	CN	62.5
20231125	77	FN	64.5
20231125	77	FN	63
20231125	77	FN	67
20231125	77	FN	61
20231125	77	FN	59
20231126	78	FN	63
20231126	78	FN	66
20231128	80	FN	63
20231129	81	FN	62.5
20231201	82	FN	65
20231201	82	FN	65.5
20231201	82	FN	67
20231201	82	FN	59
20231201	82	FN	62.5
20231202	83	FN	66.5
20231202	83	FN	65
20231202	83	FN	66
20231202	83	FN	69.5
20231202	83	FN	66
20231203	84	FN	66.5

### Sheet: Germination_Rates
Condition	Germinated	Total	Percentage
FR	103	103	100
FR	144	145	99.3103
FR	117	120	97.5
FN	167	169	98.8166
FN	183	185	98.9189
FN	103	112	91.9643
CR	207	213	97.1831
CR	145	148	97.973
CR	184	187	98.3957
CN	220	221	99.5475
CN	155	163	95.092
CN	109	110	99.0909
GH	172	174	98.8506
GH	145	146	99.3151
GH	125	126	99.2063
SB	152	152	100
SB	124	132	93.9394
SB	47	49	95.9184
NB	173	173	100
NB	133	133	100
NB	160	160	100
